# Identifying cellular markers of focal cortical dysplasia type II with cell-type deconvolution and single-cell signatures

**DOI:** 10.1101/2023.05.22.541770

**Authors:** Isabella C. Galvão, Ludmyla Kandratavicius, Lauana A. Messias, Maria C. P. Athié, Guilherme R. Assis-Mendonça, Marina K. M. Alvim, Enrico Ghizoni, Helder Tedeschi, Clarissa L. Yasuda, Fernando Cendes, André S. Vieira, Fabio Rogerio, Iscia Lopes-Cendes, Diogo F. T. Veiga

**Affiliations:** Department of Translational Medicine, School of Medical Sciences, University of Campinas, Campinas (UNICAMP), Brazil; Department of Pathology, School of Medical Sciences, University of Campinas (UNICAMP), Campinas, Brazil; Department of Neurology, School of Medical Sciences, University of Campinas (UNICAMP), Campinas, SP, Brazil; Department of Structural and Functional Biology, Institute of Biology, University of Campinas (UNICAMP), Campinas, Brazil; The Brazilian Institute of Neuroscience and Neurotechnology (BRAINN), Campinas, Brazil

**Keywords:** Focal cortical dysplasia, cell-type deconvolution, RNA-seq, astrogliosis

## Abstract

Focal cortical dysplasia (FCD) is a brain malformation that causes medically refractory epilepsy. FCD is classified into three categories based on structural and cellular abnormalities, with FCD type II being the most common and characterized by disrupted organization of the cortex and abnormal neuronal development. In this study, we employed cell-type deconvolution and single-cell signatures to analyze bulk RNA-seq from multiple transcriptomic studies, aiming to characterize the cellular composition of brain lesions in patients with FCD IIa and IIb subtypes. Our deconvolution analyses revealed specific cellular changes in FCD IIb, including neuronal loss and an increase in reactive astrocytes (astrogliosis) when compared to FCD IIa. Astrogliosis in FCD IIb was further supported by a gene signature analysis and histologically confirmed by glia fibrilla acidic protein (GAP) immunostaining. Overall, our findings demonstrate that FCD II subtypes exhibit differential neuronal and glial compositions, with astrogliosis emerging as a hallmark of FCD IIb. These observations, validated in independent patient cohorts and confirmed using immunohistochemistry, offer novel insights into the involvement of glial cells in FCD type II pathophysiology and may contribute to the development of targeted therapies for this condition.
