## Supplementary Table 1 for "Identifying cellular markers of focal cortical dysplasia type II with cell-type deconvolution and single-cell signatures"

### Sheet: Kobow et al. (Discovery)
Sample	Disease	Diagnosis	Age	Sex	Onset	Duration	Lobe	Lateralization	M Reads Mapped	% Mapped	% Alignable
KK1_REP1	FCD	FCD IIb	4	M	0	4	Temporal	L	68.4	97.8	96.5
KK3_REP1	FCD	FCD IIb	11	M	0	11	Temporal	L	59.1	97.1	95.2
KK4_REP1	FCD	FCD IIb	3	F	1	2	Frontal	R	60.6	98.1	96.9
KK5_REP1	FCD	FCD IIb	2	M	0	2	Frontal	L	56.2	98	96.6
KK6_REP1	FCD	FCD IIb	8	M	2	6	Frontal	R	64	98.1	96.5
KK7_REP1	FCD	FCD IIa	21	F	6	15	Frontal	R	78.4	98.6	97.9
KK8_REP1	FCD	FCD IIa	1	F	0	1	Temporal	L	61	99	98.5
KK9_REP1	FCD	FCD IIa	16	F	2	14	Temporal	L	68.6	99	98.5
KK10_REP1	FCD	FCD IIa	5	F	3	2	Occipital	L	56.5	99	98.3
KK11_REP1	FCD	FCD IIa	5	F	0	5	Temporal	L	47.8	98.9	98.3
KK12_REP1	FCD	FCD IIa	6	M	3	3	Occipital	R	63.7	98.5	97.4

### Sheet: Assis-Mendonça et al. (Discover
Sample	Disease	Diagnosis	Age	Sex	Onset	Duration	Lobe	Lateralization	M Reads Mapped	% Mapped	% Alignable
a3_S10_L002	FCD	FCD IIa	25	M	9	16	Frontal	L	32.5	95.6	93.6
a4_S11_L002	FCD	FCD IIa	19	F	0.5	18.5	Frontal	L	16.8	95.7	92.8
a5_S12_L002	FCD	FCD IIa	9	F	0	9	Frontal	L	17.6	95.1	92
a7_S14_L002	FCD	FCD IIb	43	F	14	29	Frontal	L	17.9	95	91.5
a9_S16_L002	FCD	FCD IIb	43	F	13	30	Frontal	R	23.6	95.1	91.1
b8_S3_L002	FCD	FCD IIa	32	F	6	26	#N/A	#N/A	24.5	95.3	92.3
b12_S5_L002	FCD	FCD IIb	3	F	1	2	#N/A	#N/A	17.9	95.5	91.8
b14_S6_L002	FCD	FCD IIb	15	F	4	11	#N/A	#N/A	17.8	95.3	90

### Sheet: Zimmer et al. (Validation)
Sample	Disease	Diagnosis
103866-001-065	FCD	FCD IIb
103866-001-098	FCD	FCD IIb
103866-001-044	FCD	FCD IIb
103866-001-200	FCD	FCD IIb
103866-001-110	FCD	FCD IIb
103866-001-149	FCD	FCD IIb
103866-001-045	FCD	FCD IIb
103866-001-141	FCD	FCD IIb
103866-001-202	FCD	FCD IIb
103866-001-204	FCD	FCD IIb
103866-001-209	FCD	FCD IIb
103866-001-222	FCD	FCD IIb
103866-001-203	FCD	FCD IIb
103866-001-212	FCD	FCD IIa
103866-001-205	FCD	FCD IIa
103866-001-028	FCD	FCD IIa
103866-001-090	FCD	FCD IIa
103866-001-035	FCD	FCD IIb
103866-001-043	FCD	FCD IIa
103866-001-014	FCD	FCD IIa
103866-001-190	FCD	FCD IIa
103866-001-154	FCD	FCD IIa
103866-001-197	FCD	FCD IIa
103866-001-012	FCD	FCD IIa
103866-001-033	FCD	FCD IIa
103866-001-082	FCD	FCD IIb
103866-001-062	FCD	FCD IIb
103866-001-034	FCD	FCD IIb
103866-001-161	FCD	FCD IIb
103866-001-211	FCD	FCD IIb
103866-001-083	FCD	FCD IIb
103866-001-179	FCD	FCD IIb
